# Multifaceted evolution of dental morphology during the diversification of the bat superfamily Noctilionoidea

**DOI:** 10.1101/2025.06.10.658888

**Authors:** Camilo López-Aguirre, Gustavo A Ballen, Suzanne J Hand, Mary T Silcox

## Abstract

Noctilionoid bats went through one of the most extensive ecomorphological diversifications among mammals. Dietary ecology has been identified as a driver of noctilionoid morphological diversification. However, the macroevolutionary trajectories of changes dental morphology remain understudied. Studies indicate that variation in dental traits correlate with specialisation to different diets, implying differing patterns in phenotypic variability. We compared macroevolutionary trajectories across dental features quantifying five different traits using metrics of dental topography and size. Studying a sample of 110 species, we reconstructed the mode and tempo of dental evolution. We found multiple bursts of dental diversification through time, each involving different dental traits. Trait diversification was associated with different dietary radiations and could be traced to different nodes. Shifts in adaptive regimes were found in four traits, all of them concentrated within family Phyllostomidae. Evolutionary rate covariation differed across traits. We found low evolutionary covariation between measures of dental size and topography. Evolutionary modelling indicated dental traits evolved under different modes, signalling independent evolutionary trajectories. Support for diet-based models of stabilising and stochastic evolution across traits highlights the overarching effect of diet during dental evolution in Noctilionoidea. Our results support a complex and multifaceted model of evolution during noctilionoid dental morphological diversification.
