## Supplementary Table 1 for "Multifaceted evolution of dental morphology during the diversification of the bat superfamily Noctilionoidea"

Identifier	Family	Genus	Species	Source	DNE	RFI	OPCR	Slope	MA	BM	Marginality	DietSource
ummz53108	Phyllostomidae	Ametrida	Ametrida centurio	Shi and Rabosky 2018	293.0237234	0.563246257	65	77.63702267	3.1929396	12	0	Rojas et al. 2011, 2012, 2018
ummz108647	Phyllostomidae	Anoura	Anoura geoffroyi	López-Aguirre et al. 2021	210.197	0.5025	66.62	72.8268	1.458264	15	0.415883314	Rojas et al. 2011, 2012, 2018
amnh261230	Phyllostomidae	Anoura	Anoura latidens	Shi and Rabosky 2018	193.9796794	0.524983751	57.62	77.73206429	2.9542356	14	0.25890144	Rojas et al. 2011, 2012, 2018
amnh213954	Phyllostomidae	Ardops	Ardops nichollsi	Shi and Rabosky 2018	340.9867387	0.4856196	63.38	72.71728796	7.36164	17	0	Rojas et al. 2011, 2012, 2018
amnh265255	Phyllostomidae	Ariteus	Ariteus flavescens	Shi and Rabosky 2018	383.5381159	0.532455429	81	74.68683436	6.552828	13	0	Rojas et al. 2011, 2012, 2018
ummz160648	Phyllostomidae	Artibeus	Artibeus anderseni	Shi and Rabosky 2018	263.822798	0.4390104	69.88	69.9978692	5.17544	10	0.343018126	Rojas et al. 2011, 2012, 2018
ummz110526	Phyllostomidae	Artibeus	Artibeus aztecus aztecus	Shi and Rabosky 2018	347.3305969	0.482854554	98.38	71.95688726	7.25854	21.4	0.343018126	Rojas et al. 2011, 2012, 2018
amnh267476	Phyllostomidae	Artibeus	Artibeus concolor	Shi and Rabosky 2018	250.3997763	0.457844993	54	70.72001267	6.519272	20	0.343018126	Rojas et al. 2011, 2012, 2018
ummz125943	Phyllostomidae	Artibeus	Artibeus fimbriatus	Shi and Rabosky 2018	343.2636374	0.4502854	88.25	71.17099971	16.61616	64	0	Rojas et al. 2011, 2012, 2018
amnh62939	Phyllostomidae	Artibeus	Artibeus fraterculus	Shi and Rabosky 2018	385.8251133	0.445701362	119	70.05605123	11.565484	25.54	0.343018126	Rojas et al. 2011, 2012, 2018
ummz156077	Phyllostomidae	Artibeus	Artibeus jamaicensis	Shi and Rabosky 2018	323.2179641	0.4207176	89	70.73595085	13.288632	46	0.343018126	Rojas et al. 2011, 2012, 2018
ummz169102	Phyllostomidae	Artibeus	Artibeus lituratus	Shi and Rabosky 2018	398.3933154	0.423774719	169.12	71.0021291	16.25642	60	0.343018126	Rojas et al. 2011, 2012, 2018
amnh268966	Phyllostomidae	Artibeus	Artibeus obscurus	López-Aguirre et al. 2021	403.267	0.4244	128.25	74.2132	11.6258593	36.86	0.343018126	Rojas et al. 2011, 2012, 2018
ummz65093	Phyllostomidae	Artibeus	Artibeus phaeotis palatinus	Shi and Rabosky 2018	278.9690448	0.4149586	133.12	69.22303994	4.274156	12	0.343018126	Rojas et al. 2011, 2012, 2018
ummz108586	Phyllostomidae	Artibeus	Artibeus toltecus	Shi and Rabosky 2018	276.4534718	0.425792251	98.88	71.83937041	5.732632	15	0	Rojas et al. 2011, 2012, 2018
ummz68201	Phyllostomidae	Brachyphylla	Brachyphylla cavernarum intermedia	Shi and Rabosky 2018	221.5350788	0.365359656	64.88	63.52566765	8.804328	46	0.25890144	Rojas et al. 2011, 2012, 2018
amnh175982	Phyllostomidae	Brachyphylla	Brachyphylla nana	Shi and Rabosky 2018	376.9935391	0.396228	67.25	66.37265204	8.66352	34	0.343018126	Rojas et al. 2011, 2012, 2018
ummz126717	Phyllostomidae	Carollia	Carollia brevicauda	López-Aguirre et al. 2021	215.808	0.5338	68.12	74.8794	4.08973779	14.33	0.25890144	Rojas et al. 2011, 2012, 2018
ummz164872	Phyllostomidae	Carollia	Carollia castanea	Shi and Rabosky 2018	115.7324979	0.4901016	37.38	74.38825368	2.570662	11	0.343018126	Rojas et al. 2011, 2012, 2018
ummz126791	Phyllostomidae	Carollia	Carollia perspicillata perspicillata	Shi and Rabosky 2018	162.6318107	0.545031207	45.62	75.816626	3.9396296	19	0.343018126	Rojas et al. 2011, 2012, 2018
	Phyllostomidae	Centurio	Centurio senex	AMNH	292.4257574	0.488161836	98.75	73.6949044	5.097741	22	0	Rojas et al. 2011, 2012, 2018
ummz165308	Phyllostomidae	Chiroderma	Chiroderma salvini salvini	Shi and Rabosky 2018	232.4624478	0.4357341	51.88	67.51508341	8.331424	26	0.343018126	Rojas et al. 2011, 2012, 2018
ummz158061	Phyllostomidae	Chiroderma	Chiroderma trinitatum trinitatum	Shi and Rabosky 2018	198.3707092	0.454687319	38.25	70.2867458	4.641108	13	0.343018126	Rojas et al. 2011, 2012, 2018
ummz168882	Phyllostomidae	Chiroderma	Chiroderma villosum	Shi and Rabosky 2018	209.4272743	0.448851798	53.5	71.99285264	7.953944	23	0.121764601	Rojas et al. 2011, 2012, 2018
ummz83316	Phyllostomidae	Choeroniscus	Choeroniscus godmani	Shi and Rabosky 2018	168.9006017	0.5167473	47.12	77.04609322	0.960216	8	0.343018126	Rojas et al. 2011, 2012, 2018
ummz77764	Phyllostomidae	Choeronycteris	Choeronycteris mexicana	Shi and Rabosky 2018	155.4536481	0.4762244	53	74.32213125	1.7454028	18	0.343018126	Rojas et al. 2011, 2012, 2018
ummz125902	Phyllostomidae	Chrotopterus	Chrotopterus auritus australis	López-Aguirre et al. 2021	281.59	0.5927	102.5	75.215	20.3111	80.31	0.5	Gual-Suárez & Medellín 2021
ummz126742	Phyllostomidae	Dermanura	Dermanura glaucus	Shi and Rabosky 2018	281.8334023	0.4317515	69.5	70.28227768	5.357648	12	0.343018126	Rojas et al. 2011, 2012, 2018
ummz99345	Phyllostomidae	Desmodus	Desmodus rotundus murinus	López-Aguirre et al. 2021	124.656	0.7655	28.38	79.7337	1.0402212	33.46	1	Rojas et al. 2011, 2012, 2018
ummz116246	Phyllostomidae	Desmodus	Desmodus rotundus murinus	Shi and Rabosky 2018	102.6345428	0.7028932	20.5	75.53093829	1.0071872	33.46	1	Rojas et al. 2011, 2012, 2018
ummz116253	Phyllostomidae	Desmodus	Desmodus rotundus murinus	Shi and Rabosky 2018	76.21851975	0.678235734	21.25	76.24221498	1.1905688	33.46	1	Rojas et al. 2011, 2012, 2018
ummz116255	Phyllostomidae	Desmodus	Desmodus rotundus murinus	Shi and Rabosky 2018	174.4706027	0.6652315	48.25	75.11071469	1.2901072	33.46	1	Rojas et al. 2011, 2012, 2018
ummz116266	Phyllostomidae	Desmodus	Desmodus rotundus murinus	Shi and Rabosky 2018	94.14373476	0.562306582	29.88	70.04051684	0.8819136	33.46	1	Rojas et al. 2011, 2012, 2018
amnh257104	Phyllostomidae	Diaemus	Diaemus youngi	López-Aguirre et al. 2021	138.49	0.6466	39	76.4144	0.90975944	36.59	1	Rojas et al. 2011, 2012, 2018
ummz99089	Phyllostomidae	Diphylla	Diphylla ecaudata centralis	López-Aguirre et al. 2021	92.263	0.6572	17.5	82.1578	0.998706	30.05	1	Rojas et al. 2011, 2012, 2018
ummz68205	Phyllostomidae	Erophylla	Erophylla bombifrons	Shi and Rabosky 2018	133.2281328	0.414135421	40.44076	67.01616861	3.4781176	16	0.25890144	Rojas et al. 2011, 2012, 2018
ummz97624	Phyllostomidae	Erophylla	Erophylla sezekorni planifrons	Shi and Rabosky 2018	164.8798207	0.4462777	42.38	71.43007445	3.4676192	16	0.415883314	Rojas et al. 2011, 2012, 2018
AMNH2444493	Furipteridae	Furipterus	Furipterus horrens	Digimorph	342.4354608	0.6154026	66.75	78.82242988	1.3375952	2.8	1	Rojas et al. 2011, 2012, 2018
amnh236001	Phyllostomidae	Gardnerycteris	Gardnerycteris crenulatum longifolium	López-Aguirre et al. 2021	462.272	0.6199	86.12	76.4777	9.49138	13.56	0.343018126	Gual-Suárez & Medellín 2021
ummz108497	Phyllostomidae	Glossophaga	Glossophaga commissarisi	Shi and Rabosky 2018	190.4240593	0.5349183	71.62	78.49684236	1.9111208	9.2	0.121764601	Rojas et al. 2011, 2012, 2018
amnh136085	Phyllostomidae	Glossophaga	Glossophaga leachii	López-Aguirre et al. 2021	165.12	0.4718	52.5	74.0191	1.321	10.58	0.25890144	Rojas et al. 2011, 2012, 2018
amnh130668	Phyllostomidae	Glossophaga	Glossophaga longirostris longirostris	Shi and Rabosky 2018	141.883456	0.449323176	56.12	72.17783104	1.9393148	12	0.336239426	Rojas et al. 2011, 2012, 2018
ummz126822	Phyllostomidae	Glossophaga	Glossophaga soricina soricina	Shi and Rabosky 2018	140.6162006	0.4117054	48.75	67.95446685	1.502332	11	0.5	Rojas et al. 2011, 2012, 2018
amnh183846	Phyllostomidae	Glyphonycteris	Glyphonycteris sylvestris	Shi and Rabosky 2018	342.3608768	0.5901997	71.75	77.24162325	4.248124	9	0.343018126	Rojas et al. 2011, 2012, 2018
ummz160708	Phyllostomidae	Hsunycteris	Hsunycteris thomasi	Shi and Rabosky 2018	161.6700649	0.4152471	66.12	72.59920751	1.5885864	7.5	0.25890144	Rojas et al. 2011, 2012, 2018
ummz113582	Phyllostomidae	Hylonycteris	Hylonycteris underwoodi	Shi and Rabosky 2018	173.544	0.6162	37.5	80.3989	2.53143426	23.54	0.121764601	Rojas et al. 2011, 2012, 2018
amnh149387	Phyllostomidae	Leptonycteris	Leptonycteris curasoae	López-Aguirre et al. 2021	206.9749199	0.5344949	51.5	78.99124952	2.956334	22	0.34301813	Rojas et al. 2011, 2012, 2018
ummz77740	Phyllostomidae	Leptonycteris	Leptonycteris yerbabuenae	Shi and Rabosky 2018	103.6911201	0.40375059	45.62	68.03860363	1.0735772	7	0.343018126	Rojas et al. 2011, 2012, 2018
amnh95118	Phyllostomidae	Lichonycteris	Lichonycteris obscura	Shi and Rabosky 2018	200.3829743	0.56564312	55.75	78.55345497	1.7471248	7	0.343018126	Rojas et al. 2011, 2012, 2018
ummz160712	Phyllostomidae	Lionycteris	Lionycteris spurrelli	Shi and Rabosky 2018	228.814086	0.5128034	78.25	74.87455296	3.25228	17	0.343018126	Rojas et al. 2011, 2012, 2018
amnh230214	Phyllostomidae	Lonchophylla	Lonchophylla handleyi	Shi and Rabosky 2018	243.8267728	0.571513734	54.12	77.24664804	3.2589544	13	0.343018126	Rojas et al. 2011, 2012, 2018
ummz112036	Phyllostomidae	Lonchophylla	Lonchophylla robusta	Shi and Rabosky 2018	164.1121994	0.560337177	37.75	76.0640476	1.2194388	10	0.656981874	Rojas et al. 2011, 2012, 2018
amnh269496	Phyllostomidae	Lonchorhina	Lonchorhina aurita aurita	López-Aguirre et al. 2021	244.64	0.5585	64.88	72.4195	6.74943064	15.33	0.599488923	Rojas et al. 2011, 2012, 2018
amnh71626	Phyllostomidae	Lophostoma	Lophostoma brasiliense	Shi and Rabosky 2018	308.1944265	0.649653772	82.62	79.80175916	4.789296	10	0.656981874	Rojas et al. 2011, 2012, 2018
amnh30180	Phyllostomidae	Lophostoma	Lophostoma carrikeri	Shi and Rabosky 2018	237.1086325	0.582120325	63.25	75.20014741	5.919892	17	0.599488923	Rojas et al. 2011, 2012, 2018
amnh95454	Phyllostomidae	Lophostoma	Lophostoma silvicolum	López-Aguirre et al. 2021	545.224	0.5641	179.12	72.3556	9.029312	31.06	1	Rojas et al. 2011, 2012, 2018
amnh78416	Phyllostomidae	Macrophyllum	Macrophyllum macrophyllum	Shi and Rabosky 2018	292.0639745	0.60982558	67.5	76.46950046	3.5482684	9	0.656981874	Rojas et al. 2011, 2012, 2018
amnh139571	Phyllostomidae	Macrotus	Macrotus californicus	Shi and Rabosky 2018	253.9354156	0.575665542	63.25	74.30397284	4.92294	14	0.656981874	Rojas et al. 2011, 2012, 2018
ummz95718	Phyllostomidae	Macrotus	Macrotus waterhousii minor	Shi and Rabosky 2018	304.4636658	0.655572147	63.75	79.40935379	4.746952	14	0.343018126	Rojas et al. 2011, 2012, 2018
amnh76569	Phyllostomidae	Mesophylla	Mesophylla macconnelli macconnelli	Shi and Rabosky 2018	132.1082766	0.4875722	37.5	72.55054446	2.2419704	6.5	0.656981874	Rojas et al. 2011, 2012, 2018
amnh273044	Phyllostomidae	Micronycteris	Micronycteris matses	Shi and Rabosky 2018	230.0864247	0.672054	60.38	79.9041023	4.069696	11	0.656981874	Rojas et al. 2011, 2012, 2018
ummz95660	Phyllostomidae	Micronycteris	Micronycteris megalotis	Shi and Rabosky 2018	250.0380215	0.607360319	61.25	79.15426027	3.4329492	7	0.656981874	Rojas et al. 2011, 2012, 2018
ummz126729	Phyllostomidae	Micronycteris	Micronycteris minuta	Shi and Rabosky 2018	352.8550463	0.684263072	68	79.38899008	3.2566296	7.5	0.656981874	Rojas et al. 2011, 2012, 2018
amnh130719	Phyllostomidae	Micronycteris	Micronycteris schmidtorum	López-Aguirre et al. 2021	338.124	0.6699	103	78.9675	2.84343602	7.63	0.878235399	Rojas et al. 2011, 2012, 2018
ummz103428	Phyllostomidae	Mimon	Mimon cozumelae	Shi and Rabosky 2018	300.8005337	0.638001167	75	77.29575298	10.358032	15	0.656981874	Gual-Suárez & Medellín 2021
ummz123278	Phyllostomidae	Monophyllus	Monophyllus redmani	Shi and Rabosky 2018	185.4318373	0.5280279	56.75	73.64258953	1.5721336	11	0.5	Rojas et al. 2011, 2012, 2018
amnh271513	Mormoopidae	Mormoops	Mormoops blainvillii blainvillii	Shi and Rabosky 2018	279.6278131	0.5727775	61.12	75.54868992	3.313252	8	1	Rojas et al. 2011, 2012, 2018
ummz109749	Mormoopidae	Mormoops	Mormoops megalophylla megalophylla	Shi and Rabosky 2018	313.7610718	0.5921452	70.88	76.92501494	4.576276	17	1	Rojas et al. 2011, 2012, 2018
ummz110524	Phyllostomidae	Musonycteris	Musonycteris harrisoni	López-Aguirre et al. 2021	168.318	0.4904	52.5	75.9287	1.01419792	11.68	0.343018126	Rojas et al. 2011, 2012, 2018
mvz173919	Mystacinidae	Mystacina	Mystacina tuberculata	Digimorph	231.0976564	0.588344296	58.75	73.83248736	1.4722068	14	0.572865188	Arkins et al. 1999
USNM449282	Myzopodidae	Myzopoda	Myzopoda aurita	Digimorph	218.6247309	0.683297305	41.5	78.90963576	1.0778856	9	1	Ramasindrazana et al. 2009
ummz105827	Noctilionidae	Noctilio	Noctilio albiventris minor	López-Aguirre et al. 2021	393.829	0.6261	70	78.8472	8.501992	30.03	0.656981874	Rojas et al. 2011, 2012, 2018
ummz68190	Noctilionidae	Noctilio	Noctilio leporinus mastivus	López-Aguirre et al. 2021	509.362	0.739	85.25	83.4469	18.846208	60.49	0.656981874	Rojas et al. 2011, 2012, 2018
amnh267441	Phyllostomidae	Phylloderma	Phylloderma stenops	López-Aguirre et al. 2021	271.56	0.6054	71.75	75.6331	4.40853136	53.84	0.5	Rojas et al. 2011, 2012, 2018
amnh186967	Phyllostomidae	Phyllonycteris	Phyllonycteris aphylla	Shi and Rabosky 2018	146.9901864	0.4454757	58.12	68.69840922	3.3286168	14.15	0	Rojas et al. 2011, 2012, 2018
amnh236697	Phyllostomidae	Phyllonycteris	Phyllonycteris poeyi obtusa	Shi and Rabosky 2018	112.0891905	0.3754122	52.25	64.03466954	2.7020508	17	0	Rojas et al. 2011, 2012, 2018
ummz123279	Phyllostomidae	Phyllops	Phyllops falcatus	Shi and Rabosky 2018	269.5819111	0.434003274	83.25	69.44243039	4.605096	20	0	Rojas et al. 2011, 2012, 2018
ummz59984	Phyllostomidae	Phyllostomus	Phyllostomus discolor verrucosus	Shi and Rabosky 2018	243.338998	0.580258556	71.5	76.04305988	7.282548	42	0.435728349	Rojas et al. 2011, 2012, 2018
ummz168806	Phyllostomidae	Phyllostomus	Phyllostomus elongatus	López-Aguirre et al. 2021	477.938	0.6536	94.38	74.5396	7.664804	40.37	0.599488923	Rojas et al. 2011, 2012, 2018
ummz65078	Phyllostomidae	Phyllostomus	Phyllostomus hastatus panamensis	López-Aguirre et al. 2021	387.63	0.5906	86.62	73.162	10.99008436	93.52	0.435728349	Gual-Suárez & Medellín 2021
amnh257108	Phyllostomidae	Platalina	Platalina genovensium	Shi and Rabosky 2018	106.2877212	0.5315228	26.38	74.77049822	1.6985936	14.5	0.343018126	Rojas et al. 2011, 2012, 2018
ummz158068	Phyllostomidae	Platyrrhinus	Platyrrhinus brachycephalus	Shi and Rabosky 2018	227.0337225	0.440165629	50.38	69.02038277	9.644412	14	0.343018126	Rojas et al. 2011, 2012, 2018
ummz168983	Phyllostomidae	Platyrrhinus	Platyrrhinus helleri	Shi and Rabosky 2018	272.5146042	0.485155319	62.25	76.05389682	5.333728	13	0.343018126	Rojas et al. 2011, 2012, 2018
ummz160631	Phyllostomidae	Platyrrhinus	Platyrrhinus infuscus	Shi and Rabosky 2018	335.28608	0.50340243	63.75	70.97190026	13.855168	51	0.343018126	Rojas et al. 2011, 2012, 2018
ummz124331	Phyllostomidae	Platyrrhinus	Platyrrhinus lineatus	Shi and Rabosky 2018	356.6225559	0.471008228	85.5	72.61288624	8.7904	22	0.343018126	Rojas et al. 2011, 2012, 2018
ummz116681	Phyllostomidae	Platyrrhinus	Platyrrhinus vittatus	López-Aguirre et al. 2021	633.609	0.511	150.75	71.6371	16.89299592	62.3	0	Rojas et al. 2011, 2012, 2018
ummz81050	Mormoopidae	Pteronotus	Pteronotus fulvus	Shi and Rabosky 2018	233.8702417	0.543561459	57	73.67808411	3.1614228	11	1	Rojas et al. 2011, 2012, 2018
ummz105780	Mormoopidae	Pteronotus	Pteronotus gymnonotus suapurensis	Shi and Rabosky 2018	286.647674	0.609137016	53.12	77.13147917	4.86002	8	1	Rojas et al. 2011, 2012, 2018
amnh60897	Mormoopidae	Pteronotus	Pteronotus macleayii griseus	Shi and Rabosky 2018	248.8449341	0.563117474	60.88	75.4283254	3.3523948	5	1	Rojas et al. 2011, 2012, 2018
ummz99273	Mormoopidae	Pteronotus	Pteronotus parnellii	Shi and Rabosky 2018	344.8416565	0.598108307	76.88	79.03116238	8.325768	15	1	Rojas et al. 2011, 2012, 2018
ummz68173	Mormoopidae	Pteronotus	Pteronotus personatus	Shi and Rabosky 2018	272.730425	0.6265092	64.38	80.26352253	2.7701664	6.86	1	Rojas et al. 2011, 2012, 2018
ummz124377	Phyllostomidae	Pygoderma	Pygoderma bilabiatum	Shi and Rabosky 2018	330.3792931	0.477193937	141	69.33326795	5.23614	18	0	Rojas et al. 2011, 2012, 2018
amnh230485	Phyllostomidae	Rhinophylla	Rhinophylla fischerae	Shi and Rabosky 2018	91.49801917	0.563731938	14.88	77.23080012	1.320012	9.6	0.25890144	Rojas et al. 2011, 2012, 2018
ummz158063	Phyllostomidae	Rhinophylla	Rhinophylla pumilio	Shi and Rabosky 2018	113.9417194	0.506424844	32.62	73.22263918	1.8076908	9	0.25890144	Rojas et al. 2011, 2012, 2018
amnh21344	Phyllostomidae	Sphaeronycteris	Sphaeronycteris toxophyllum	Shi and Rabosky 2018	282.2948139	0.487209	75.88	72.52860034	3.1980436	17	0	Rojas et al. 2011, 2012, 2018
ummz156615	Phyllostomidae	Stenoderma	Stenoderma rufum darioi	Shi and Rabosky 2018	343.3724067	0.426403227	79.5	65.07819795	6.385576	22	0	Rojas et al. 2011, 2012, 2018
amnh207851	Phyllostomidae	Sturnira	Sturnira bogotensis	López-Aguirre et al. 2021	127.87	0.35	45.75	62.2715	5.5430734	20.51	0	Rojas et al. 2011, 2012, 2018
ummz95704	Phyllostomidae	Sturnira	Sturnira ludovici ludovici	Shi and Rabosky 2018	156.8169967	0.382908774	59.25	62.11383187	4.312604	17	0	Rojas et al. 2011, 2012, 2018
ummz160654	Phyllostomidae	Sturnira	Sturnira magna	Shi and Rabosky 2018	127.4331828	0.34921	57.62	59.5955927	4.31544	46	0	Rojas et al. 2011, 2012, 2018
ummz112038	Phyllostomidae	Sturnira	Sturnira mordax	Shi and Rabosky 2018	156.902378	0.337864688	57.88	58.45363793	3.7735632	24	0.121764601	Rojas et al. 2011, 2012, 2018
ummz126751	Phyllostomidae	Sturnira	Sturnira oporaphilum	Shi and Rabosky 2018	130.426711	0.376905943	67.12	60.96932935	4.243272	21.6	0	Rojas et al. 2011, 2012, 2018
ummz53240	Thyropteridae	Thyroptera	Thyroptera tricolor	Digimorph	187.533545	0.562712897	54.88	72.27006676	1.85	4	1	Rojas et al. 2011, 2012, 2018
amnh139443	Phyllostomidae	Tonatia	Tonatia saurophila	López-Aguirre et al. 2021	287.937	0.6847	97.38	82.1878	7.536368	28.56	0.656981874	Gual-Suárez & Medellín 2021
amnh180263	Phyllostomidae	Tonatia	Tonatia saurophila	Shi and Rabosky 2018	254.9510536	0.6479751	59.75	77.50596755	7.536368	28.56	0.656981874	Gual-Suárez & Medellín 2021
ummz103421	Phyllostomidae	Trachops	Trachops cirrhosus coffini	López-Aguirre et al. 2021	370.282	0.6349	72.75	76.8146	9.47134488	35.63	0.656981874	Gual-Suárez & Medellín 2021
ummz114483	Phyllostomidae	Uroderma	Uroderma bilobatum	Shi and Rabosky 2018	253.672764	0.361241959	45.25	60.15618125	5.205872	15	0.343018126	Rojas et al. 2011, 2012, 2018
ummz156056	Phyllostomidae	Uroderma	Uroderma magnirostrum	Shi and Rabosky 2018	192.0297159	0.355449275	53.88	58.39356629	4.473164	14	0.343018126	Rojas et al. 2011, 2012, 2018
amnh233761	Phyllostomidae	Vampyressa	Vampyressa melissa	Shi and Rabosky 2018	259.3357411	0.503435528	45.38	72.4091664	5.58544	16.45	0.5	Rojas et al. 2011, 2012, 2018
ummz133730	Phyllostomidae	Vampyressa	Vampyressa pusilla	López-Aguirre et al. 2021	310.658	0.4814	87.12	68.4827	5.099	9.08	0.343018126	Rojas et al. 2011, 2012, 2018
ummz122267	Phyllostomidae	Vampyressa	Vampyressa thyone	Shi and Rabosky 2018	281.2399991	0.478908667	41.88	68.28959969	3.1944632	8	0.343018126	Rojas et al. 2011, 2012, 2018
amnh261626	Phyllostomidae	Vampyriscus	Vampyriscus bidens	Shi and Rabosky 2018	256.9579359	0.4956574	44.38	72.86934733	4.00758	12	0.400511077	Rojas et al. 2011, 2012, 2018
amnh268566	Phyllostomidae	Vampyriscus	Vampyriscus brocki	Shi and Rabosky 2018	201.9827247	0.415457139	32.25	67.77032564	3.2342556	48	0.343018126	Rojas et al. 2011, 2012, 2018
ummz168944	Phyllostomidae	Vampyriscus	Vampyriscus nymphaea	Shi and Rabosky 2018	211.537013	0.3484272	43	59.05830851	4.467116	14	0	Rojas et al. 2011, 2012, 2018
ummz160626	Phyllostomidae	Vampyrodes	Vampyrodes caraccioli	Shi and Rabosky 2018	316.9973345	0.451888134	52.88	68.58234965	10.804268	38	0.343018126	Rojas et al. 2011, 2012, 2018
	Phyllostomidae	Vampyrum	Vampyrum spectrum	López-Aguirre et al. 2021	231.42	0.7411	65.5	81.04	21.46664053	177.29	0.656981874	Gual-Suárez & Medellín 2021
