## Supplementary Table 2 for "Multifaceted evolution of dental morphology during the diversification of the bat superfamily Noctilionoidea"

T test	Trait	SS	F	P
	Sharpness	1	0	0.993
	Crown height	0	0	1
	Surgace complexity	13	0.022	0.884
	Slope	192.3	2.791	0.107
ANOVA	Trait	df	t	P
	Sharpness	25.8	-0.0092591	0.9927
	Crown height	25.944	0	1
	Surgace complexity	26	0.1474	0.884
	Slope	15.944	-1.6707	0.1143
